# Compartmentalization and synergy of osteoblasts drive bone formation in the regenerating fin

**DOI:** 10.1101/2023.06.04.543617

**Authors:** N Cudak, AC López-Delgado, F Rost, T Kurth, M Lesche, S Reinhardt, A Dahl, S Rulands, F Knopf

**Affiliations:** CRTD - Center for Regenerative Therapies TU Dresden, Germany; Center for Healthy Aging, Faculty of Medicine, TU Dresden, Germany; DRESDEN-concept Genome Center, DFG NGS Competence Center, c/o Center for Molecular and Cellular Bioengineering (CMCB), TU Dresden, Germany; Core Facility Electron Microscopy and Histology, Technology Platform, Center for Molecular and Cellular Bioengineering (CMCB), TU Dresden, Germany; Max Planck Institute for the Physics of Complex Systems, Dresden, Germany; Ludwig-Maximilians-Universität München, Arnold-Sommerfeld-Center for Theoretical Physics, München, Germany

**Keywords:** zebrafish, bone, single cell sequencing, lineage tracing, ablation, electron microscopy, osteoblast, blastema, osterix, matrix metallopeptidase 9, chondroitin sulfate, patterning, Fgf, Wnt

## Abstract

Zebrafish faithfully regenerate their fins after amputation which includes restoration of bone tissue and a component of cell plasticity. It is currently unclear how different cell populations of the regenerate divide labor to allow for efficient regenerate growth and proper patterning. Here, we studied lineage relationships of FACS-enriched epidermal, blastemal and bone forming fin regenerate cells by single cell (sc) RNA sequencing, lineage tracing, targeted osteoblast ablation and electron microscopy to show that the majority of osteoblasts in the outgrowing regenerate derive from *osterix*+ osteoblasts, while *mmp9*+ cells give rise to a limited cell number at the fin segment joints. A third population of distal blastema cells contributes to distal osteoblast progenitors, suggesting compartmentalization during appendage regeneration. Fin elongation and bone formation are carried out by distinct regenerate cell populations, and these variably depend on Fgf signaling. Ablation of *osterix*+ osteoblasts irreversibly impairs patterning of segment joints, and prevents bone matrix formation in the proximal regenerate. The resulting reduced regenerate length is partially compensated for by the distal regenerate which shows increased Wnt signaling activity. Surprisingly, ablation of joint cells does not abolish the formation of segment joints. Our study characterizes rare fin regenerate cell populations, indicates intricate osteoblast-blastema lineage relationships, inherent detection and compensation of impaired regeneration, and demonstrates zonation of the elongating regenerate. Furthermore, it sheds light on the variable dependence of bone formation on growth factor signaling.
