## Supplemental Table 4 Osteo GO terms for "Compartmentalization and synergy of osteoblasts drive bone formation in the regenerating fin"

### Sheet: GO.BP
	source	native	name	p_value	significant	description	term_size	query_size	intersection_size	effective_domain_size	precision	recall	query	parents
0	GO:BP	GO:0032502	developmental process	1.04058e-10	TRUE	"A biological process whose specific outcome is the progression of an integrated living unit: an anatomical structure (which may be a subcellular structure, cell, tissue, or organ), or organism over time from an initial condition to a later condition." [GOC:isa_complete]	3602	506	156	20581	0.3083	0.0433093	query_1	['GO:0008150']
1	GO:BP	GO:0048856	anatomical structure development	1.26167e-10	TRUE	"The biological process whose specific outcome is the progression of an anatomical structure from an initial condition to its mature state. This process begins with the formation of the structure and ends with the mature structure, whatever form that may be including its natural destruction. An anatomical structure is any biological entity that occupies space and is distinguished from its surroun…	3415	506	150	20581	0.296443	0.0439239	query_1	['GO:0032502']
2	GO:BP	GO:0007275	multicellular organism development	2.00326e-08	TRUE	"The biological process whose specific outcome is the progression of a multicellular organism over time from an initial condition (e.g. a zygote or a young adult) to a later condition (e.g. a multicellular animal or an aged adult)." [GOC:dph, GOC:ems, GOC:isa_complete, GOC:tb]	3113	506	134	20581	0.264822	0.0430453	query_1	['GO:0032501', 'GO:0048856']
3	GO:BP	GO:0009653	anatomical structure morphogenesis	1.23069e-07	TRUE	"The process in which anatomical structures are generated and organized. Morphogenesis pertains to the creation of form." [GOC:go_curators, ISBN:0521436125]	1619	506	83	20581	0.164032	0.0512662	query_1	['GO:0032502', 'GO:0048856']
4	GO:BP	GO:0048731	system development	7.25105e-07	TRUE	"The process whose specific outcome is the progression of an organismal system over time, from its formation to the mature structure. A system is a regularly interacting or interdependent group of organs or tissues that work together to carry out a given biological process." [GOC:dph, GOC:jid]	2757	506	118	20581	0.233202	0.0428001	query_1	['GO:0007275', 'GO:0048856']
5	GO:BP	GO:0001501	skeletal system development	4.03605e-05	TRUE	"The process whose specific outcome is the progression of the skeleton over time, from its formation to the mature structure. The skeleton is the bony framework of the body in vertebrates (endoskeleton) or the hard outer envelope of insects (exoskeleton or dermoskeleton)." [GOC:dph, GOC:jid, GOC:tb]	261	506	24	20581	0.0474308	0.091954	query_1	['GO:0048731']
6	GO:BP	GO:0009790	embryo development	9.28921e-05	TRUE	"The process whose specific outcome is the progression of an embryo from its formation until the end of its embryonic life stage. The end of the embryonic stage is organism-specific. For example, for mammals, the process would begin with zygote formation and end with birth. For insects, the process would begin at zygote formation and end with larval hatching. For plant zygotic embryos, this would…	770	506	45	20581	0.0889328	0.0584416	query_1	['GO:0007275']
7	GO:BP	GO:0048513	animal organ development	0.000132721	TRUE	"Development of a tissue or tissues that work together to perform a specific function or functions. Development pertains to the process whose specific outcome is the progression of a structure over time, from its formation to the mature structure. Organs are commonly observed as visibly distinct structures, but may also exist as loosely associated clusters of cells that work together to perform a…	1883	506	83	20581	0.164032	0.0440786	query_1	['GO:0048731', 'GO:0048856']
8	GO:BP	GO:0048598	embryonic morphogenesis	0.000137988	TRUE	"The process in which anatomical structures are generated and organized during the embryonic phase. The embryonic phase begins with zygote formation. The end of the embryonic phase is organism-specific. For example, it would be at birth for mammals, larval hatching for insects and seed dormancy in plants." [GOC:jid, GOC:mtg_sensu]	479	506	33	20581	0.0652174	0.0688935	query_1	['GO:0009653', 'GO:0009790']
9	GO:BP	GO:0048869	cellular developmental process	0.000229683	TRUE	"A biological process whose specific outcome is the progression of a cell over time from an initial condition to a later condition." [GOC:isa_complete]	1845	506	81	20581	0.160079	0.0439024	query_1	['GO:0009987', 'GO:0032502']
12	GO:BP	GO:0032501	multicellular organismal process	0.000590086	TRUE	"Any biological process, occurring at the level of a multicellular organism, pertinent to its function." [GOC:curators, GOC:dph, GOC:isa_complete, GOC:tb]	4040	506	145	20581	0.286561	0.0358911	query_1	['GO:0008150']
14	GO:BP	GO:0007399	nervous system development	0.000996189	TRUE	"The process whose specific outcome is the progression of nervous tissue over time, from its formation to its mature state." [GOC:dgh]	1297	506	61	20581	0.120553	0.0470316	query_1	['GO:0048731']
16	GO:BP	GO:0001503	ossification	0.00123768	TRUE	"The formation of bone or of a bony substance, or the conversion of fibrous tissue or of cartilage into bone or a bony substance." [GOC:mtg_mpo, PMID:17572649]	70	506	11	20581	0.0217391	0.157143	query_1	['GO:0032501']
17	GO:BP	GO:0030154	cell differentiation	0.00131444	TRUE	"The process in which relatively unspecialized cells, e.g. embryonic or regenerative cells, acquire specialized structural and/or functional features that characterize the cells, tissues, or organs of the mature organism or some other relatively stable phase of the organism's life history. Differentiation includes the processes involved in commitment of a cell to a specific fate and its subsequen…	1831	506	78	20581	0.15415	0.0425997	query_1	['GO:0048869']
18	GO:BP	GO:0009887	animal organ morphogenesis	0.00145698	TRUE	"Morphogenesis of an animal organ. An organ is defined as a tissue or set of tissues that work together to perform a specific function or functions. Morphogenesis is the process in which anatomical structures are generated and organized. Organs are commonly observed as visibly distinct structures, but may also exist as loosely associated clusters of cells that work together to perform a specific …	557	506	34	20581	0.0671937	0.0610413	query_1	['GO:0009653', 'GO:0048513']
19	GO:BP	GO:0008380	RNA splicing	0.00157151	TRUE	"The process of removing sections of the primary RNA transcript to remove sequences not present in the mature form of the RNA and joining the remaining sections to form the mature form of the RNA." [GOC:krc, GOC:mah]	253	506	21	20581	0.041502	0.083004	query_1	['GO:0006396']
24	GO:BP	GO:0009888	tissue development	0.0038836	TRUE	"The process whose specific outcome is the progression of a tissue over time, from its formation to the mature structure." [ISBN:0471245208]	1113	506	53	20581	0.104743	0.047619	query_1	['GO:0048856']
25	GO:BP	GO:0031323	regulation of cellular metabolic process	0.00400442	TRUE	"Any process that modulates the frequency, rate or extent of the chemical reactions and pathways by which individual cells transform chemical substances." [GOC:mah]	3889	506	137	20581	0.270751	0.0352276	query_1	['GO:0019222', 'GO:0044237', 'GO:0050794']
27	GO:BP	GO:0051171	regulation of nitrogen compound metabolic process	0.00417899	TRUE	"Any process that modulates the frequency, rate or extent of the chemical reactions and pathways involving nitrogen or nitrogenous compounds." [GOC:ai, GOC:tb]	3715	506	132	20581	0.26087	0.0355316	query_1	['GO:0006807', 'GO:0019222']
28	GO:BP	GO:0021603	cranial nerve formation	0.00428592	TRUE	"The process that gives rise to the cranial nerves. This process pertains to the initial formation of a structure from unspecified parts. The cranial nerves are composed of twelve pairs of nerves that emanate from the nervous tissue of the hindbrain. These nerves are sensory, motor, or mixed in nature, and provide the motor and general sensory innervation of the head, neck and viscera. They media…	11	506	5	20581	0.00988142	0.454545	query_1	['GO:0021602', 'GO:0048646']
29	GO:BP	GO:0048705	skeletal system morphogenesis	0.0043181	TRUE	"The process in which the anatomical structures of the skeleton are generated and organized." [GOC:dph, GOC:dsf, GOC:jid, GOC:tb]	129	506	14	20581	0.027668	0.108527	query_1	['GO:0001501', 'GO:0009887']
30	GO:BP	GO:0080090	regulation of primary metabolic process	0.00459324	TRUE	"Any process that modulates the frequency, rate or extent of the chemical reactions and pathways within a cell or an organism involving those compounds formed as a part of the normal anabolic and catabolic processes. These processes take place in most, if not all, cells of the organism." [PMID:19211694]	3757	506	133	20581	0.262846	0.0354006	query_1	['GO:0019222', 'GO:0044238']
32	GO:BP	GO:0048706	embryonic skeletal system development	0.00676372	TRUE	"The process, occurring during the embryonic phase, whose specific outcome is the progression of the skeleton over time, from its formation to the mature structure." [GOC:dph, GOC:dsf, GOC:jid, GOC:tb, PMID:16049113]	134	506	14	20581	0.027668	0.104478	query_1	['GO:0001501', 'GO:0043009']
33	GO:BP	GO:0030198	extracellular matrix organization	0.00694597	TRUE	"A process that is carried out at the cellular level which results in the assembly, arrangement of constituent parts, or disassembly of an extracellular matrix." [GOC:mah]	153	506	15	20581	0.0296443	0.0980392	query_1	['GO:0043062']
34	GO:BP	GO:0043062	extracellular structure organization	0.00694597	TRUE	"A process that is carried out at the cellular level which results in the assembly, arrangement of constituent parts, or disassembly of structures in the space external to the outermost structure of a cell. For cells without external protective or external encapsulating structures this refers to space outside of the plasma membrane, and also covers the host cell environment outside an intracellul…	153	506	15	20581	0.0296443	0.0980392	query_1	['GO:0016043']
35	GO:BP	GO:0016043	cellular component organization	0.009201	TRUE	"A process that results in the assembly, arrangement of constituent parts, or disassembly of a cellular component." [GOC:ai, GOC:jl, GOC:mah]	3524	506	125	20581	0.247036	0.0354711	query_1	['GO:0071840']
36	GO:BP	GO:0071840	cellular component organization or biogenesis	0.00942848	TRUE	"A process that results in the biosynthesis of constituent macromolecules, assembly, arrangement of constituent parts, or disassembly of a cellular component." [GOC:mah]	3667	506	129	20581	0.254941	0.0351786	query_1	['GO:0009987']
37	GO:BP	GO:0050793	regulation of developmental process	0.0094437	TRUE	"Any process that modulates the frequency, rate or extent of development, the biological process whose specific outcome is the progression of a multicellular organism over time from an initial condition (e.g. a zygote, or a young adult) to a later condition (e.g. a multicellular animal or an aged adult)." [GOC:go_curators]	607	506	34	20581	0.0671937	0.0560132	query_1	['GO:0032502', 'GO:0050789']
38	GO:BP	GO:0060255	regulation of macromolecule metabolic process	0.00985723	TRUE	"Any process that modulates the frequency, rate or extent of the chemical reactions and pathways involving macromolecules, any molecule of high relative molecular mass, the structure of which essentially comprises the multiple repetition of units derived, actually or conceptually, from molecules of low relative molecular mass." [GOC:dph, GOC:tb]	3955	506	137	20581	0.270751	0.0346397	query_1	['GO:0019222', 'GO:0043170']
39	GO:BP	GO:0019222	regulation of metabolic process	0.00993838	TRUE	"Any process that modulates the frequency, rate or extent of the chemical reactions and pathways within a cell or an organism." [GOC:go_curators]	4171	506	143	20581	0.282609	0.0342843	query_1	['GO:0008152', 'GO:0050789']
40	GO:BP	GO:0045292	mRNA cis splicing, via spliceosome	0.0101158	TRUE	"The joining together, after removal of an intervening sequence composed of one or more introns, of two segments of the same RNA molecule via spliceosomal catalysis to produce an mRNA composed only of exon sequences that all came from the same primary transcript." [GOC:krc, ISBN:0879695897, PMID:18458335]	21	506	6	20581	0.0118577	0.285714	query_1	['GO:0000398']
43	GO:BP	GO:1904888	cranial skeletal system development	0.0182409	TRUE	"The process whose specific outcome is the progression of a cranial skeletal system over time, from its formation to the mature structure. The cranial skeletal system is the skeletal subdivision of the head, and includes the skull (cranium plus mandible), pharyngeal and/or hyoid apparatus." [GO_REF:0000094, GOC:bf, GOC:PARL, GOC:TermGenie, PMID:11262227]	146	506	14	20581	0.027668	0.0958904	query_1	['GO:0048856']
46	GO:BP	GO:0030182	neuron differentiation	0.0218917	TRUE	"The process in which a relatively unspecialized cell acquires specialized features of a neuron." [GOC:mah]	743	506	38	20581	0.0750988	0.051144	query_1	['GO:0030154', 'GO:0048699']
48	GO:BP	GO:0043484	regulation of RNA splicing	0.0284011	TRUE	"Any process that modulates the frequency, rate or extent of RNA splicing, the process of removing sections of the primary RNA transcript to remove sequences not present in the mature form of the RNA and joining the remaining sections to form the mature form of the RNA." [GOC:jl]	96	506	11	20581	0.0217391	0.114583	query_1	['GO:0008380', 'GO:0010468', 'GO:0051252']
50	GO:BP	GO:0000375	RNA splicing, via transesterification reactions	0.0288218	TRUE	"Splicing of RNA via a series of two transesterification reactions." [GOC:krc]	193	506	16	20581	0.0316206	0.0829016	query_1	['GO:0008380']
51	GO:BP	GO:0000398	mRNA splicing, via spliceosome	0.0288218	TRUE	"The joining together of exons from one or more primary transcripts of messenger RNA (mRNA) and the excision of intron sequences, via a spliceosomal mechanism, so that mRNA consisting only of the joined exons is produced." [GOC:krc, ISBN:0198506732, ISBN:0879695897]	193	506	16	20581	0.0316206	0.0829016	query_1	['GO:0000377', 'GO:0006397']
52	GO:BP	GO:0000377	RNA splicing, via transesterification reactions with bulged adenosine as nucleophile	0.0288218	TRUE	"Splicing of RNA via a series of two transesterification reactions with a bulged adenosine residue from the intron branch point as the initiating nucleophile. When the initial RNA for the splicing reaction is a single molecule (cis splicing), the excised intron is released in a lariat structure." [GOC:krc, PMID:11377794]	193	506	16	20581	0.0316206	0.0829016	query_1	['GO:0000375']
53	GO:BP	GO:0051216	cartilage development	0.0376739	TRUE	"The process whose specific outcome is the progression of a cartilage element over time, from its formation to the mature structure. Cartilage elements are skeletal elements that consist of connective tissue dominated by extracellular matrix containing collagen type II and large amounts of proteoglycan, particularly chondroitin sulfate." [GOC:cjm, PMID:23251424]	117	506	12	20581	0.0237154	0.102564	query_1	['GO:0001501', 'GO:0048513', 'GO:0061448']

### Sheet: GO.CC
	source	native	name	p_value	significant	description	term_size	query_size	intersection_size	effective_domain_size	precision	recall	query	parents
10	GO:CC	GO:0098643	banded collagen fibril	0.000454145	TRUE	"A supramolecular assembly of fibrillar collagen complexes in the form of a long fiber (fibril) with transverse striations (bands)." [GOC:dos, PMID:21421911]	5	477	4	18353	0.00838574	0.8	query_1	['GO:0098644', 'GO:0099512']
11	GO:CC	GO:0005583	fibrillar collagen trimer	0.000454145	TRUE	"Any triple helical collagen trimer that forms fibrils." [GOC:mah, ISBN:0721639976, PMID:21421911]	5	477	4	18353	0.00838574	0.8	query_1	['GO:0005581', 'GO:0098643']
31	GO:CC	GO:0098644	complex of collagen trimers	0.00597337	TRUE	"A complex of collagen trimers such as a fibril or collagen network." [GOC:dos]	8	477	4	18353	0.00838574	0.5	query_1	['GO:0062023', 'GO:0099080']
41	GO:CC	GO:0005832	chaperonin-containing T-complex	0.0105311	TRUE	"A multisubunit ring-shaped complex that mediates protein folding in the cytosol without a cofactor." [GOC:sgd_curators, PMID:11580267]	9	477	4	18353	0.00838574	0.444444	query_1	['GO:0005829', 'GO:0101031']
45	GO:CC	GO:0140513	nuclear protein-containing complex	0.0209791	TRUE	"A stable assembly of two or more macromolecules, i.e. proteins, nucleic acids, carbohydrates or lipids, in which at least one component is a protein and the constituent parts function together in the nucleus." [GOC:pg]	791	477	39	18353	0.081761	0.0493047	query_1	['GO:0005634', 'GO:0032991']
47	GO:CC	GO:0101031	chaperone complex	0.0264607	TRUE	"A protein complex required for the non-covalent folding or unfolding, maturation, stabilization or assembly or disassembly of macromolecular structures. Usually active during or immediately after completion of translation. Many chaperone complexes contain heat shock proteins." [GOC:bhm, PMID:21855797]	11	477	4	18353	0.00838574	0.363636	query_1	['GO:0032991']
54	GO:CC	GO:0031012	extracellular matrix	0.0388858	TRUE	"A structure lying external to one or more cells, which provides structural support, biochemical or biomechanical cues for cells or tissues." [GOC:BHF, GOC:mah, GOC:rph, NIF_Subcellular:nlx_subcell_20090513, PMID:21123617, PMID:28089324]	310	477	20	18353	0.0419287	0.0645161	query_1	['GO:0005576', 'GO:0110165']

### Sheet: GO.MF
	source	native	name	p_value	significant	description	term_size	query_size	intersection_size	effective_domain_size	precision	recall	query	parents
23	GO:MF	GO:0008134	transcription factor binding	0.00314014	TRUE	"Interacting selectively and non-covalently with a transcription factor, a protein required to initiate or regulate transcription." [ISBN:0198506732]	179	551	16	22561	0.0290381	0.0893855	query_1	['GO:0005515']
26	GO:MF	GO:0003723	RNA binding	0.0041039	TRUE	"Interacting selectively and non-covalently with an RNA molecule or a portion thereof." [GOC:jl, GOC:mah]	931	551	45	22561	0.0816697	0.0483351	query_1	['GO:0003676']

### Sheet: HP
	source	native	name	p_value	significant	description	term_size	query_size	intersection_size	effective_domain_size	precision	recall	query	parents
15	HP	HP:0000164	Abnormality of the dentition	0.00121829	TRUE	Any abnormality of the teeth.	938	154	55	4883	0.357143	0.0586354	query_1	['HP:0000163']
20	HP	HP:0000163	Abnormal oral cavity morphology	0.00285032	TRUE	Abnormality of the oral cavity, i.e., the opening or hollow part of the mouth.	2040	154	93	4883	0.603896	0.0455882	query_1	['HP:0031816']
21	HP	HP:0031816	Abnormal oral morphology	0.00285032	TRUE	Any structural anomaly of the mouth, which is also known as the oral cavity.	2040	154	93	4883	0.603896	0.0455882	query_1	['HP:0000153']
22	HP	HP:0000153	Abnormality of the mouth	0.00299931	TRUE	An abnormality of the mouth.	2136	154	96	4883	0.623377	0.0449438	query_1	['HP:0000271']

### Sheet: KEGG
	source	native	name	p_value	significant	description	term_size	query_size	intersection_size	effective_domain_size	precision	recall	query	parents
13	KEGG	KEGG:03040	Spliceosome	0.000917984	TRUE	Spliceosome	118	239	17	5305	0.0711297	0.144068	query_1	['KEGG:00000']

### Sheet: REAC
	source	native	name	p_value	significant	description	term_size	query_size	intersection_size	effective_domain_size	precision	recall	query	parents
44	REAC	REAC:R-DRE-8939211	ESR-mediated signaling	0.0201082	TRUE	ESR-mediated signaling	135	255	15	7340	0.0588235	0.111111	query_1	['REAC:R-DRE-9006931']
49	REAC	REAC:R-DRE-198323	AKT phosphorylates targets in the cytosol	0.0284119	TRUE	AKT phosphorylates targets in the cytosol	8	255	4	7340	0.0156863	0.5	query_1	['REAC:R-DRE-1257604']

### Sheet: TF
	source	native	name	p_value	significant	description	term_size	query_size	intersection_size	effective_domain_size	precision	recall	query	parents
42	TF	TF:M00733	Factor: SMAD4; motif: GKSRKKCAGMCANCY	0.0179246	TRUE	Factor: SMAD4; motif: GKSRKKCAGMCANCY	4943	709	179	24964	0.252468	0.0362128	query_1	['TF:M00000']
