## Supplemental Table 5 Basal GO terms for "Compartmentalization and synergy of osteoblasts drive bone formation in the regenerating fin"

### Sheet: GO.BP
	source	native	name	p_value	significant	description	term_size	query_size	intersection_size	effective_domain_size	precision	recall	query	parents
0	GO:BP	GO:0032502	developmental process	7.54317e-11	TRUE	"A biological process whose specific outcome is the progression of an integrated living unit: an anatomical structure (which may be a subcellular structure, cell, tissue, or organ), or organism over time from an initial condition to a later condition." [GOC:isa_complete]	3602	513	158	20581	0.307992	0.0438645	query_1	['GO:0008150']
1	GO:BP	GO:0009653	anatomical structure morphogenesis	4.01888e-10	TRUE	"The process in which anatomical structures are generated and organized. Morphogenesis pertains to the creation of form." [GOC:go_curators, ISBN:0521436125]	1619	513	90	20581	0.175439	0.0555899	query_1	['GO:0032502', 'GO:0048856']
2	GO:BP	GO:0048856	anatomical structure development	8.65282e-10	TRUE	"The biological process whose specific outcome is the progression of an anatomical structure from an initial condition to its mature state. This process begins with the formation of the structure and ends with the mature structure, whatever form that may be including its natural destruction. An anatomical structure is any biological entity that occupies space and is distinguished from its surroun…	3415	513	149	20581	0.290448	0.043631	query_1	['GO:0032502']
3	GO:BP	GO:0009888	tissue development	2.15009e-08	TRUE	"The process whose specific outcome is the progression of a tissue over time, from its formation to the mature structure." [ISBN:0471245208]	1113	513	67	20581	0.130604	0.0601977	query_1	['GO:0048856']
4	GO:BP	GO:0007275	multicellular organism development	2.20284e-07	TRUE	"The biological process whose specific outcome is the progression of a multicellular organism over time from an initial condition (e.g. a zygote or a young adult) to a later condition (e.g. a multicellular animal or an aged adult)." [GOC:dph, GOC:ems, GOC:isa_complete, GOC:tb]	3113	513	132	20581	0.25731	0.0424028	query_1	['GO:0032501', 'GO:0048856']
11	GO:BP	GO:0060429	epithelium development	5.96715e-06	TRUE	"The process whose specific outcome is the progression of an epithelium over time, from its formation to the mature structure. An epithelium is a tissue that covers the internal or external surfaces of an anatomical structure." [GOC:dph, GOC:mtg_lung]	597	513	41	20581	0.079922	0.0686767	query_1	['GO:0009888']
12	GO:BP	GO:0048731	system development	6.48276e-06	TRUE	"The process whose specific outcome is the progression of an organismal system over time, from its formation to the mature structure. A system is a regularly interacting or interdependent group of organs or tissues that work together to carry out a given biological process." [GOC:dph, GOC:jid]	2757	513	116	20581	0.226121	0.0420747	query_1	['GO:0007275', 'GO:0048856']
15	GO:BP	GO:0016043	cellular component organization	2.76492e-05	TRUE	"A process that results in the assembly, arrangement of constituent parts, or disassembly of a cellular component." [GOC:ai, GOC:jl, GOC:mah]	3524	513	137	20581	0.267057	0.0388763	query_1	['GO:0071840']
16	GO:BP	GO:0040011	locomotion	3.19108e-05	TRUE	"Self-propelled movement of a cell or organism from one location to another." [GOC:dgh]	836	513	49	20581	0.0955166	0.0586124	query_1	['GO:0008150']
17	GO:BP	GO:0030154	cell differentiation	3.35957e-05	TRUE	"The process in which relatively unspecialized cells, e.g. embryonic or regenerative cells, acquire specialized structural and/or functional features that characterize the cells, tissues, or organs of the mature organism or some other relatively stable phase of the organism's life history. Differentiation includes the processes involved in commitment of a cell to a specific fate and its subsequen…	1831	513	84	20581	0.163743	0.0458766	query_1	['GO:0048869']
19	GO:BP	GO:0048869	cellular developmental process	4.71236e-05	TRUE	"A biological process whose specific outcome is the progression of a cell over time from an initial condition to a later condition." [GOC:isa_complete]	1845	513	84	20581	0.163743	0.0455285	query_1	['GO:0009987', 'GO:0032502']
23	GO:BP	GO:0007010	cytoskeleton organization	0.000126428	TRUE	"A process that is carried out at the cellular level which results in the assembly, arrangement of constituent parts, or disassembly of cytoskeletal structures." [GOC:dph, GOC:jl, GOC:mah]	928	513	51	20581	0.0994152	0.0549569	query_1	['GO:0006996']
24	GO:BP	GO:0000902	cell morphogenesis	0.000133171	TRUE	"The developmental process in which the size or shape of a cell is generated and organized." [GOC:clt, GOC:dph, GOC:go_curators, GOC:tb]	544	513	36	20581	0.0701754	0.0661765	query_1	['GO:0009653']
25	GO:BP	GO:0007166	cell surface receptor signaling pathway	0.00014181	TRUE	"A series of molecular signals initiated by activation of a receptor on the surface of a cell. The pathway begins with binding of an extracellular ligand to a cell surface receptor, or for receptors that signal in the absence of a ligand, by ligand-withdrawal or the activity of a constitutively active receptor. The pathway ends with regulation of a downstream cellular process, e.g. transcription.…	1559	513	73	20581	0.1423	0.0468249	query_1	['GO:0007165']
30	GO:BP	GO:0048870	cell motility	0.00023043	TRUE	"Any process involved in the controlled self-propelled movement of a cell that results in translocation of the cell from one place to another." [GOC:dgh, GOC:dph, GOC:isa_complete, GOC:mlg]	656	513	40	20581	0.0779727	0.0609756	query_1	['GO:0006928', 'GO:0040011', 'GO:0051674']
31	GO:BP	GO:0051674	localization of cell	0.00023043	TRUE	"Any process in which a cell is transported to, and/or maintained in, a specific location." [GOC:ai]	656	513	40	20581	0.0779727	0.0609756	query_1	['GO:0009987', 'GO:0051179']
32	GO:BP	GO:0032501	multicellular organismal process	0.000277226	TRUE	"Any biological process, occurring at the level of a multicellular organism, pertinent to its function." [GOC:curators, GOC:dph, GOC:isa_complete, GOC:tb]	4040	513	148	20581	0.288499	0.0366337	query_1	['GO:0008150']
33	GO:BP	GO:0071840	cellular component organization or biogenesis	0.000309776	TRUE	"A process that results in the biosynthesis of constituent macromolecules, assembly, arrangement of constituent parts, or disassembly of a cellular component." [GOC:mah]	3667	513	137	20581	0.267057	0.0373602	query_1	['GO:0009987']
34	GO:BP	GO:0048729	tissue morphogenesis	0.000318099	TRUE	"The process in which the anatomical structures of a tissue are generated and organized." [GOC:dph, GOC:jid]	375	513	28	20581	0.0545809	0.0746667	query_1	['GO:0009653', 'GO:0009888']
36	GO:BP	GO:0019882	antigen processing and presentation	0.000337022	TRUE	"The process in which an antigen-presenting cell expresses antigen (peptide or lipid) on its cell surface in association with an MHC protein complex." [GO_REF:0000022, GOC:add, ISBN:0781735149, PMID:15771591, PMID:15928678]	38	513	9	20581	0.0175439	0.236842	query_1	['GO:0002376']
37	GO:BP	GO:0016477	cell migration	0.000337541	TRUE	"The controlled self-propelled movement of a cell from one site to a destination guided by molecular cues. Cell migration is a central process in the development and maintenance of multicellular organisms." [GOC:cjm, GOC:dph, GOC:ems, GOC:pf, Wikipedia:Cell_migration]	615	513	38	20581	0.0740741	0.0617886	query_1	['GO:0048870']
41	GO:BP	GO:0048667	cell morphogenesis involved in neuron differentiation	0.00041637	TRUE	"The process in which the structures of a neuron are generated and organized. This process occurs while the initially relatively unspecialized cell is acquiring the specialized features of a neuron." [GOC:dph, GOC:tb]	380	513	28	20581	0.0545809	0.0736842	query_1	['GO:0000904', 'GO:0048666']
43	GO:BP	GO:0007409	axonogenesis	0.000508952	TRUE	"De novo generation of a long process of a neuron, including the terminal branched region. Refers to the morphogenesis or creation of shape or form of the developing axon, which carries efferent (outgoing) action potentials from the cell body towards target cells." [GOC:dph, GOC:jid, GOC:pg, GOC:pr, ISBN:0198506732]	339	513	26	20581	0.0506823	0.0766962	query_1	['GO:0048667', 'GO:0048812', 'GO:0061564']
45	GO:BP	GO:0048598	embryonic morphogenesis	0.000553669	TRUE	"The process in which anatomical structures are generated and organized during the embryonic phase. The embryonic phase begins with zygote formation. The end of the embryonic phase is organism-specific. For example, it would be at birth for mammals, larval hatching for insects and seed dormancy in plants." [GOC:jid, GOC:mtg_sensu]	479	513	32	20581	0.0623782	0.0668058	query_1	['GO:0009653', 'GO:0009790']
46	GO:BP	GO:0007155	cell adhesion	0.00056136	TRUE	"The attachment of a cell, either to another cell or to an underlying substrate such as the extracellular matrix, via cell adhesion molecules." [GOC:hb, GOC:pf]	705	513	41	20581	0.079922	0.058156	query_1	['GO:0009987', 'GO:0022610']
47	GO:BP	GO:0022610	biological adhesion	0.00056136	TRUE	"The attachment of a cell or organism to a substrate, another cell, or other organism. Biological adhesion includes intracellular attachment between membrane regions." [GOC:isa_complete]	705	513	41	20581	0.079922	0.058156	query_1	['GO:0008150']
48	GO:BP	GO:0009887	animal organ morphogenesis	0.00068012	TRUE	"Morphogenesis of an animal organ. An organ is defined as a tissue or set of tissues that work together to perform a specific function or functions. Morphogenesis is the process in which anatomical structures are generated and organized. Organs are commonly observed as visibly distinct structures, but may also exist as loosely associated clusters of cells that work together to perform a specific …	557	513	35	20581	0.0682261	0.0628366	query_1	['GO:0009653', 'GO:0048513']
49	GO:BP	GO:0030155	regulation of cell adhesion	0.000700011	TRUE	"Any process that modulates the frequency, rate or extent of attachment of a cell to another cell or to the extracellular matrix." [GOC:mah]	110	513	14	20581	0.0272904	0.127273	query_1	['GO:0007155', 'GO:0050794']
51	GO:BP	GO:0000904	cell morphogenesis involved in differentiation	0.000718629	TRUE	"The change in form (cell shape and size) that occurs when relatively unspecialized cells, e.g. embryonic or regenerative cells, acquire specialized structural and/or functional features that characterize the cells, tissues, or organs of the mature organism or some other relatively stable phase of the organism's life history." [GOC:go_curators]	437	513	30	20581	0.0584795	0.0686499	query_1	['GO:0000902', 'GO:0048468']
53	GO:BP	GO:0048812	neuron projection morphogenesis	0.000860965	TRUE	"The process in which the anatomical structures of a neuron projection are generated and organized. A neuron projection is any process extending from a neural cell, such as axons or dendrites." [GOC:mah]	394	513	28	20581	0.0545809	0.071066	query_1	['GO:0031175', 'GO:0120039']
54	GO:BP	GO:0009790	embryo development	0.000867358	TRUE	"The process whose specific outcome is the progression of an embryo from its formation until the end of its embryonic life stage. The end of the embryonic stage is organism-specific. For example, for mammals, the process would begin with zygote formation and end with birth. For insects, the process would begin at zygote formation and end with larval hatching. For plant zygotic embryos, this would…	770	513	43	20581	0.0838207	0.0558442	query_1	['GO:0007275']
56	GO:BP	GO:0120039	plasma membrane bounded cell projection morphogenesis	0.000952103	TRUE	"The process in which the anatomical structures of a plasma membrane bounded cell projection are generated and organized." [GOC:krc]	396	513	28	20581	0.0545809	0.0707071	query_1	['GO:0048858']
58	GO:BP	GO:0048858	cell projection morphogenesis	0.00105208	TRUE	"The process in which the anatomical structures of a cell projection are generated and organized." [GO_REF:0000021]	398	513	28	20581	0.0545809	0.0703518	query_1	['GO:0000902', 'GO:0030030', 'GO:0032990']
60	GO:BP	GO:0008154	actin polymerization or depolymerization	0.00115915	TRUE	"Assembly or disassembly of actin filaments by the addition or removal of actin monomers from a filament." [GOC:mah]	186	513	18	20581	0.0350877	0.0967742	query_1	['GO:0007015']
61	GO:BP	GO:0042127	regulation of cell population proliferation	0.0011956	TRUE	"Any process that modulates the frequency, rate or extent of cell proliferation." [GOC:jl]	267	513	22	20581	0.042885	0.082397	query_1	['GO:0008283', 'GO:0050794']
63	GO:BP	GO:0032990	cell part morphogenesis	0.00128173	TRUE	"The process in which the anatomical structures of a cell part are generated and organized." [GOC:mah]	402	513	28	20581	0.0545809	0.0696517	query_1	['GO:0032989']
64	GO:BP	GO:0050790	regulation of catalytic activity	0.00138287	TRUE	"Any process that modulates the activity of an enzyme." [GOC:ai, GOC:ebc, GOC:vw]	1033	513	52	20581	0.101365	0.0503388	query_1	['GO:0008150']
65	GO:BP	GO:0051128	regulation of cellular component organization	0.00160411	TRUE	"Any process that modulates the frequency, rate or extent of a process involved in the formation, arrangement of constituent parts, or disassembly of cell structures, including the plasma membrane and any external encapsulating structures such as the cell wall and cell envelope." [GOC:ai]	708	513	40	20581	0.0779727	0.0564972	query_1	['GO:0016043', 'GO:0050794']
67	GO:BP	GO:0061564	axon development	0.00175774	TRUE	"The progression of an axon over time. Covers axonogenesis (de novo generation of an axon) and axon regeneration (regrowth), as well as processes pertaining to the progression of the axon over time (fasciculation and defasciculation)." [GOC:dph, GOC:pg, GOC:pr]	362	513	26	20581	0.0506823	0.0718232	query_1	['GO:0031175']
72	GO:BP	GO:0022008	neurogenesis	0.00275061	TRUE	"Generation of cells within the nervous system." [GO_REF:0000021, GOC:cls, GOC:curators, GOC:dgh, GOC:dph, GOC:jid]	860	513	45	20581	0.0877193	0.0523256	query_1	['GO:0007399', 'GO:0030154']
75	GO:BP	GO:0045104	intermediate filament cytoskeleton organization	0.00375579	TRUE	"A process that is carried out at the cellular level which results in the assembly, arrangement of constituent parts, or disassembly of cytoskeletal structures comprising intermediate filaments and their associated proteins." [GOC:ai]	27	513	7	20581	0.0136452	0.259259	query_1	['GO:0007010', 'GO:0045103']
76	GO:BP	GO:0045103	intermediate filament-based process	0.00375579	TRUE	"Any cellular process that depends upon or alters the intermediate filament cytoskeleton, that part of the cytoskeleton comprising intermediate filaments and their associated proteins." [GOC:ai]	27	513	7	20581	0.0136452	0.259259	query_1	['GO:0009987']
79	GO:BP	GO:0031175	neuron projection development	0.00431202	TRUE	"The process whose specific outcome is the progression of a neuron projection over time, from its formation to the mature structure. A neuron projection is any process extending from a neural cell, such as axons or dendrites (collectively called neurites)." [GOC:mah]	502	513	31	20581	0.0604288	0.061753	query_1	['GO:0048666', 'GO:0120036']
80	GO:BP	GO:0033043	regulation of organelle organization	0.00431379	TRUE	"Any process that modulates the frequency, rate or extent of a process involved in the formation, arrangement of constituent parts, or disassembly of an organelle." [GOC:mah]	428	513	28	20581	0.0545809	0.0654206	query_1	['GO:0006996', 'GO:0051128']
81	GO:BP	GO:0032989	cellular component morphogenesis	0.00467657	TRUE	"The process in which cellular structures, including whole cells or cell parts, are generated and organized." [GOC:dph, GOC:mah, GOC:tb]	479	513	30	20581	0.0584795	0.0626305	query_1	['GO:0009653', 'GO:0016043', 'GO:0048869']
82	GO:BP	GO:0051336	regulation of hydrolase activity	0.00475204	TRUE	"Any process that modulates the frequency, rate or extent of hydrolase activity, the catalysis of the hydrolysis of various bonds, e.g. C-O, C-N, C-C, phosphoric anhydride bonds, etc. Hydrolase is the systematic name for any enzyme of EC class 3." [EC:3.-.-.-, GOC:ai]	581	513	34	20581	0.0662768	0.0585198	query_1	['GO:0050790']
84	GO:BP	GO:0006928	movement of cell or subcellular component	0.00523317	TRUE	"The directed, self-propelled movement of a cell or subcellular component without the involvement of an external agent such as a transporter or a pore." [GOC:dgh, GOC:dph, GOC:jl, GOC:mlg]	995	513	49	20581	0.0955166	0.0492462	query_1	['GO:0009987']
88	GO:BP	GO:0048646	anatomical structure formation involved in morphogenesis	0.0061056	TRUE	"The developmental process pertaining to the initial formation of an anatomical structure from unspecified parts. This process begins with the specific processes that contribute to the appearance of the discrete structure and ends when the structural rudiment is recognizable. An anatomical structure is any biological entity that occupies space and is distinguished from its surroundings. Anatomica…	614	513	35	20581	0.0682261	0.0570033	query_1	['GO:0009653', 'GO:0032502']
89	GO:BP	GO:0150105	protein localization to cell-cell junction	0.0062502	TRUE	"A process in which a protein is transported to, or maintained, in a location within a cell-cell junction." [GOC:aruk, GOC:bc, PMID:26706435]	6	513	4	20581	0.00779727	0.666667	query_1	['GO:1902414']
90	GO:BP	GO:0002828	regulation of type 2 immune response	0.0062502	TRUE	"Any process that modulates the frequency, rate, or extent of a type 2 immune response." [GOC:add]	6	513	4	20581	0.00779727	0.666667	query_1	['GO:0042092', 'GO:0050776']
91	GO:BP	GO:0072359	circulatory system development	0.00634499	TRUE	"The process whose specific outcome is the progression of the circulatory system over time, from its formation to the mature structure. The circulatory system is the organ system that passes nutrients (such as amino acids and electrolytes), gases, hormones, blood cells, etc. to and from cells in the body to help fight diseases and help stabilize body temperature and pH to maintain homeostasis." […	695	513	38	20581	0.0740741	0.0546763	query_1	['GO:0048731']
92	GO:BP	GO:0052547	regulation of peptidase activity	0.00658863	TRUE	"Any process that modulates the frequency, rate or extent of peptidase activity, the hydrolysis of peptide bonds within proteins." [GOC:ai]	170	513	16	20581	0.0311891	0.0941176	query_1	['GO:0030162', 'GO:0051336', 'GO:0065009']
94	GO:BP	GO:0030041	actin filament polymerization	0.00710478	TRUE	"Assembly of actin filaments by the addition of actin monomers to a filament." [GOC:mah]	171	513	16	20581	0.0311891	0.0935673	query_1	['GO:0008154', 'GO:0051258']
96	GO:BP	GO:0048666	neuron development	0.00763051	TRUE	"The process whose specific outcome is the progression of a neuron over time, from initial commitment of the cell to a specific fate, to the fully functional differentiated cell." [GOC:dph]	594	513	34	20581	0.0662768	0.0572391	query_1	['GO:0030182', 'GO:0048468']
99	GO:BP	GO:0048568	embryonic organ development	0.00939552	TRUE	"Development, taking place during the embryonic phase, of a tissue or tissues that work together to perform a specific function or functions. Development pertains to the process whose specific outcome is the progression of a structure over time, from its formation to the mature structure. Organs are commonly observed as visibly distinct structures, but may also exist as loosely associated cluster…	373	513	25	20581	0.0487329	0.0670241	query_1	['GO:0009790', 'GO:0048513']
100	GO:BP	GO:0030036	actin cytoskeleton organization	0.0098954	TRUE	"A process that is carried out at the cellular level which results in the assembly, arrangement of constituent parts, or disassembly of cytoskeletal structures comprising actin filaments and their associated proteins." [GOC:dph, GOC:jl, GOC:mah]	549	513	32	20581	0.0623782	0.0582878	query_1	['GO:0007010', 'GO:0030029']
103	GO:BP	GO:0048699	generation of neurons	0.010429	TRUE	"The process in which nerve cells are generated. This includes the production of neuroblasts and their differentiation into neurons." [GOC:nln]	793	513	41	20581	0.079922	0.0517024	query_1	['GO:0022008']
106	GO:BP	GO:0048513	animal organ development	0.0112434	TRUE	"Development of a tissue or tissues that work together to perform a specific function or functions. Development pertains to the process whose specific outcome is the progression of a structure over time, from its formation to the mature structure. Organs are commonly observed as visibly distinct structures, but may also exist as loosely associated clusters of cells that work together to perform a…	1883	513	77	20581	0.150097	0.0408922	query_1	['GO:0048731', 'GO:0048856']
108	GO:BP	GO:0065009	regulation of molecular function	0.0122108	TRUE	"Any process that modulates the frequency, rate or extent of a molecular function, an elemental biological activity occurring at the molecular level, such as catalysis or binding." [GOC:isa_complete]	1115	513	52	20581	0.101365	0.0466368	query_1	['GO:0065007']
109	GO:BP	GO:0030182	neuron differentiation	0.0122878	TRUE	"The process in which a relatively unspecialized cell acquires specialized features of a neuron." [GOC:mah]	743	513	39	20581	0.0760234	0.0524899	query_1	['GO:0030154', 'GO:0048699']
111	GO:BP	GO:0030030	cell projection organization	0.0127899	TRUE	"A process that is carried out at the cellular level which results in the assembly, arrangement of constituent parts, or disassembly of a prolongation or process extending from a cell, e.g. a flagellum or axon." [GOC:jl, GOC:mah, http://www.cogsci.princeton.edu/~wn/]	772	513	40	20581	0.0779727	0.0518135	query_1	['GO:0016043']
112	GO:BP	GO:0007399	nervous system development	0.0129049	TRUE	"The process whose specific outcome is the progression of nervous tissue over time, from its formation to its mature state." [GOC:dgh]	1297	513	58	20581	0.11306	0.0447186	query_1	['GO:0048731']
113	GO:BP	GO:0002009	morphogenesis of an epithelium	0.0134615	TRUE	"The process in which the anatomical structures of epithelia are generated and organized. An epithelium consists of closely packed cells arranged in one or more layers, that covers the outer surfaces of the body or lines any internal cavity or tube." [GOC:dph, GOC:jl, GOC:tb, ISBN:0198506732]	310	513	22	20581	0.042885	0.0709677	query_1	['GO:0048729', 'GO:0060429']
114	GO:BP	GO:0032535	regulation of cellular component size	0.0136973	TRUE	"A process that modulates the size of a cellular component." [GOC:mah]	243	513	19	20581	0.037037	0.0781893	query_1	['GO:0016043', 'GO:0090066']
116	GO:BP	GO:0051346	negative regulation of hydrolase activity	0.0146325	TRUE	"Any process that stops or reduces the rate of hydrolase activity, the catalysis of the hydrolysis of various bonds." [GOC:ai]	181	513	16	20581	0.0311891	0.0883978	query_1	['GO:0043086', 'GO:0051336']
117	GO:BP	GO:0009605	response to external stimulus	0.0146455	TRUE	"Any process that results in a change in state or activity of a cell or an organism (in terms of movement, secretion, enzyme production, gene expression, etc.) as a result of an external stimulus." [GOC:hb]	1034	513	49	20581	0.0955166	0.0473888	query_1	['GO:0050896']
118	GO:BP	GO:0052548	regulation of endopeptidase activity	0.0156332	TRUE	"Any process that modulates the frequency, rate or extent of endopeptidase activity, the endohydrolysis of peptide bonds within proteins." [GOC:ai, GOC:hjd]	162	513	15	20581	0.0292398	0.0925926	query_1	['GO:0052547']
119	GO:BP	GO:0001667	ameboidal-type cell migration	0.0156812	TRUE	"Cell migration that is accomplished by extension and retraction of a pseudopodium." [GOC:dph]	182	513	16	20581	0.0311891	0.0879121	query_1	['GO:0016477']
120	GO:BP	GO:0030029	actin filament-based process	0.0169911	TRUE	"Any cellular process that depends upon or alters the actin cytoskeleton, that part of the cytoskeleton comprising actin filaments and their associated proteins." [GOC:mah]	564	513	32	20581	0.0623782	0.0567376	query_1	['GO:0009987']
122	GO:BP	GO:0048468	cell development	0.0177161	TRUE	"The process whose specific outcome is the progression of the cell over time, from its formation to the mature structure. Cell development does not include the steps involved in committing a cell to a specific fate." [GOC:go_curators]	1071	513	50	20581	0.0974659	0.0466853	query_1	['GO:0030154', 'GO:0048856', 'GO:0048869']
123	GO:BP	GO:0007411	axon guidance	0.0180265	TRUE	"The chemotaxis process that directs the migration of an axon growth cone to a specific target site in response to a combination of attractive and repulsive cues." [ISBN:0878932437]	226	513	18	20581	0.0350877	0.079646	query_1	['GO:0007409', 'GO:0097485']
125	GO:BP	GO:0097485	neuron projection guidance	0.0191361	TRUE	"The process in which the migration of a neuron projection is directed to a specific target site in response to a combination of attractive and repulsive cues." [GOC:BHF, GOC:rl, PMID:22790009]	227	513	18	20581	0.0350877	0.0792952	query_1	['GO:0006928', 'GO:0006935', 'GO:0048812']
126	GO:BP	GO:0006935	chemotaxis	0.0209457	TRUE	"The directed movement of a motile cell or organism, or the directed growth of a cell guided by a specific chemical concentration gradient. Movement may be towards a higher concentration (positive chemotaxis) or towards a lower concentration (negative chemotaxis)." [ISBN:0198506732]	391	513	25	20581	0.0487329	0.0639386	query_1	['GO:0042221', 'GO:0042330']
128	GO:BP	GO:0002011	morphogenesis of an epithelial sheet	0.0265556	TRUE	"The process in which the anatomical structures of an epithelial sheet are generated and organized. An epithelial sheet is a flat surface consisting of closely packed epithelial cells." [GOC:jl]	78	513	10	20581	0.0194932	0.128205	query_1	['GO:0002009']
131	GO:BP	GO:0120036	plasma membrane bounded cell projection organization	0.0274714	TRUE	"A process that is carried out at the cellular level which results in the assembly, arrangement of constituent parts, or disassembly of a plasma membrane bounded prolongation or process extending from a cell, e.g. a cilium or axon." [GOC:krc]	742	513	38	20581	0.0740741	0.0512129	query_1	['GO:0030030']
132	GO:BP	GO:0043114	regulation of vascular permeability	0.0280269	TRUE	"Any process that modulates the extent to which blood vessels can be pervaded by fluid." [GOC:jl]	8	513	4	20581	0.00779727	0.5	query_1	['GO:0003018', 'GO:0008015', 'GO:0065008']
133	GO:BP	GO:0048589	developmental growth	0.0319804	TRUE	"The increase in size or mass of an entire organism, a part of an organism or a cell, where the increase in size or mass has the specific outcome of the progression of the organism over time from one condition to another." [GOC:go_curators]	281	513	20	20581	0.0389864	0.0711744	query_1	['GO:0032502', 'GO:0040007']
136	GO:BP	GO:0045216	cell-cell junction organization	0.0332375	TRUE	"A process that is carried out at the cellular level which results in the assembly, arrangement of constituent parts, or disassembly of a cell-cell junction. A cell-cell junction is a specialized region of connection between two cells." [GOC:ai, GOC:dph, GOC:jl, GOC:mah]	80	513	10	20581	0.0194932	0.125	query_1	['GO:0034330']
137	GO:BP	GO:0008283	cell population proliferation	0.0336659	TRUE	"The multiplication or reproduction of cells, resulting in the expansion of a cell population." [GOC:mah, GOC:mb]	329	513	22	20581	0.042885	0.0668693	query_1	['GO:0009987']
139	GO:BP	GO:0043062	extracellular structure organization	0.0343671	TRUE	"A process that is carried out at the cellular level which results in the assembly, arrangement of constituent parts, or disassembly of structures in the space external to the outermost structure of a cell. For cells without external protective or external encapsulating structures this refers to space outside of the plasma membrane, and also covers the host cell environment outside an intracellul…	153	513	14	20581	0.0272904	0.0915033	query_1	['GO:0016043']
140	GO:BP	GO:0030198	extracellular matrix organization	0.0343671	TRUE	"A process that is carried out at the cellular level which results in the assembly, arrangement of constituent parts, or disassembly of an extracellular matrix." [GOC:mah]	153	513	14	20581	0.0272904	0.0915033	query_1	['GO:0043062']
142	GO:BP	GO:0110053	regulation of actin filament organization	0.0364532	TRUE	"Any process that modulates the frequency, rate or extent of actin filament organization." [GOC:kmv]	174	513	15	20581	0.0292398	0.0862069	query_1	['GO:0007015', 'GO:0032956', 'GO:1902903']
143	GO:BP	GO:2001243	negative regulation of intrinsic apoptotic signaling pathway	0.0373032	TRUE	"Any process that stops, prevents or reduces the frequency, rate or extent of intrinsic apoptotic signaling pathway." [GOC:mtg_apoptosis]	16	513	5	20581	0.00974659	0.3125	query_1	['GO:0097193', 'GO:1902532', 'GO:2001234', 'GO:2001242']
144	GO:BP	GO:0007169	transmembrane receptor protein tyrosine kinase signaling pathway	0.0386224	TRUE	"A series of molecular signals initiated by the binding of an extracellular ligand to a receptor on the surface of the target cell where the receptor possesses tyrosine kinase activity, and ending with regulation of a downstream cellular process, e.g. transcription." [GOC:ceb, GOC:signaling]	332	513	22	20581	0.042885	0.0662651	query_1	['GO:0007167']
145	GO:BP	GO:0006955	immune response	0.04042	TRUE	"Any immune system process that functions in the calibrated response of an organism to a potential internal or invasive threat." [GO_REF:0000022, GOC:add]	644	513	34	20581	0.0662768	0.052795	query_1	['GO:0002376', 'GO:0050896']
146	GO:BP	GO:0042330	taxis	0.0407358	TRUE	"The directed movement of a motile cell or organism in response to an external stimulus." [GOC:jl, ISBN:0192801023]	407	513	25	20581	0.0487329	0.0614251	query_1	['GO:0009605', 'GO:0040011']
147	GO:BP	GO:0010466	negative regulation of peptidase activity	0.0448972	TRUE	"Any process that stops or reduces the rate of peptidase activity, the hydrolysis of peptide bonds within proteins." [GOC:dph, GOC:tb]	137	513	13	20581	0.0253411	0.0948905	query_1	['GO:0045861', 'GO:0051346', 'GO:0052547']
150	GO:BP	GO:0030833	regulation of actin filament polymerization	0.0491114	TRUE	"Any process that modulates the frequency, rate or extent of the assembly of actin filaments by the addition of actin monomers to a filament." [GOC:mah]	158	513	14	20581	0.0272904	0.0886076	query_1	['GO:0008064', 'GO:0030041', 'GO:0032271']
151	GO:BP	GO:0042092	type 2 immune response	0.0494533	TRUE	"An immune response which is associated with resistance to extracellular organisms such as helminths and pathological conditions such as allergy, which is orchestrated by the production of particular cytokines, most notably IL-4, IL-5, IL-10, and IL-13, by any of a variety of cell types including T-helper 2 cells, eosinophils, basophils, mast cells, and nuocytes, resulting in enhanced production …	9	513	4	20581	0.00779727	0.444444	query_1	['GO:0006955']

### Sheet: GO.CC
	source	native	name	p_value	significant	description	term_size	query_size	intersection_size	effective_domain_size	precision	recall	query	parents
7	GO:CC	GO:0070161	anchoring junction	8.826e-07	TRUE	"A cell junction that mechanically attaches a cell (and its cytoskeleton) to neighboring cells or to the extracellular matrix." [ISBN:0815332181]	293	513	29	18353	0.0565302	0.0989761	query_1	['GO:0030054']
8	GO:CC	GO:0042611	MHC protein complex	1.2335e-06	TRUE	"A transmembrane protein complex composed of an MHC alpha chain and, in most cases, either an MHC class II beta chain or an invariant beta2-microglobin chain, and with or without a bound peptide, lipid, or polysaccharide antigen." [GOC:add, GOC:jl, ISBN:0781735149, PMID:15928678, PMID:16153240]	23	513	9	18353	0.0175439	0.391304	query_1	['GO:0098797']
13	GO:CC	GO:0005576	extracellular region	1.00901e-05	TRUE	"The space external to the outermost structure of a cell. For cells without external protective or external encapsulating structures this refers to space outside of the plasma membrane. This term covers the host cell environment outside an intracellular parasite." [GOC:go_curators]	1570	513	81	18353	0.157895	0.0515924	query_1	['GO:0110165']
26	GO:CC	GO:0042613	MHC class II protein complex	0.00015931	TRUE	"A transmembrane protein complex composed of an MHC class II alpha and MHC class II beta chain, and with or without a bound peptide or polysaccharide antigen." [GOC:add, GOC:jl, ISBN:0120781859, PMID:15928678]	20	513	7	18353	0.0136452	0.35	query_1	['GO:0042611']
70	GO:CC	GO:0005911	cell-cell junction	0.00234088	TRUE	"A cell junction that forms a connection between two or more cells in a multicellular organism; excludes direct cytoplasmic intercellular bridges, such as ring canals in insects." [GOC:aruk, GOC:bc, GOC:dgh, GOC:hb, GOC:mah, PMID:21422226, PMID:28096264]	235	513	20	18353	0.0389864	0.0851064	query_1	['GO:0070161']
73	GO:CC	GO:0070160	tight junction	0.00375553	TRUE	"A cell-cell junction that seals cells together in an epithelium in a way that prevents even small molecules from leaking from one side of the sheet to the other." [ISBN:0815332181]	82	513	11	18353	0.0214425	0.134146	query_1	['GO:0005911']
74	GO:CC	GO:0005923	bicellular tight junction	0.00375553	TRUE	"An occluding cell-cell junction that is composed of a branching network of sealing strands that completely encircles the apical end of each cell in an epithelial sheet; the outer leaflets of the two interacting plasma membranes are seen to be tightly apposed where sealing strands are present. Each sealing strand is composed of a long row of transmembrane adhesion proteins embedded in each of the…	82	513	11	18353	0.0214425	0.134146	query_1	['GO:0043296', 'GO:0070160']
77	GO:CC	GO:0005856	cytoskeleton	0.00416709	TRUE	"Any of the various filamentous elements that form the internal framework of cells, and typically remain after treatment of the cells with mild detergent to remove membrane constituents and soluble components of the cytoplasm. The term embraces intermediate filaments, microfilaments, microtubules, the microtrabecular lattice, and other structures characterized by a polymeric filamentous nature an…	1124	513	56	18353	0.109162	0.0498221	query_1	['GO:0043232']
97	GO:CC	GO:0005925	focal adhesion	0.00775085	TRUE	"A cell-substrate junction that anchors the cell to the extracellular matrix and that forms a point of termination of actin filaments. In insects focal adhesion has also been referred to as hemi-adherens junction (HAJ)." [GOC:aruk, GOC:bc, ISBN:0124325653, ISBN:0815316208, PMID:10419689, PMID:12191915, PMID:15246682, PMID:1643657, PMID:16805308, PMID:19197329, PMID:23033047, PMID:26923917, PMID:2…	59	513	9	18353	0.0175439	0.152542	query_1	['GO:0030055']
98	GO:CC	GO:0043296	apical junction complex	0.00821583	TRUE	"A functional unit located near the cell apex at the points of contact between epithelial cells, which in vertebrates is composed of the tight junction, the zonula adherens, and desmosomes and in some invertebrates, such as Drosophila, is composed of the subapical complex (SAC), the zonula adherens and the septate junction. Functions in the regulation of cell polarity, tissue integrity and interc…	89	513	11	18353	0.0214425	0.123596	query_1	['GO:0005911']
101	GO:CC	GO:0005882	intermediate filament	0.0101257	TRUE	"A cytoskeletal structure that forms a distinct elongated structure, characteristically 10 nm in diameter, that occurs in the cytoplasm of eukaryotic cells. Intermediate filaments form a fibrous system, composed of chemically heterogeneous subunits and involved in mechanically integrating the various components of the cytoplasmic space. Intermediate filaments may be divided into five chemically d…	91	513	11	18353	0.0214425	0.120879	query_1	['GO:0045111', 'GO:0099513']
102	GO:CC	GO:0005615	extracellular space	0.0102977	TRUE	"That part of a multicellular organism outside the cells proper, usually taken to be outside the plasma membranes, and occupied by fluid." [ISBN:0198547684]	944	513	48	18353	0.0935673	0.0508475	query_1	['GO:0005576', 'GO:0110165']
105	GO:CC	GO:0045111	intermediate filament cytoskeleton	0.0112159	TRUE	"Cytoskeletal structure made from intermediate filaments, typically organized in the cytosol as an extended system that stretches from the nuclear envelope to the plasma membrane. Some intermediate filaments run parallel to the cell surface, while others traverse the cytosol; together they form an internal framework that helps support the shape and resilience of the cell." [ISBN:0716731363]	92	513	11	18353	0.0214425	0.119565	query_1	['GO:0005856']
107	GO:CC	GO:0030055	cell-substrate junction	0.0116184	TRUE	"A cell junction that forms a connection between a cell and the extracellular matrix." [GOC:aruk, GOC:bc, GOC:hb, GOC:mah, PMID:10419689, PMID:1643657, PMID:16805308, PMID:26923917, PMID:8314002]	62	513	9	18353	0.0175439	0.145161	query_1	['GO:0070161']

### Sheet: GO.MF
	source	native	name	p_value	significant	description	term_size	query_size	intersection_size	effective_domain_size	precision	recall	query	parents
9	GO:MF	GO:0030234	enzyme regulator activity	1.44343e-06	TRUE	"Binds to and modulates the activity of an enzyme." [GOC:dph, GOC:mah, GOC:tb]	914	545	53	22561	0.0972477	0.0579869	query_1	['GO:0098772']
14	GO:MF	GO:0048306	calcium-dependent protein binding	1.60836e-05	TRUE	"Interacting selectively and non-covalently with any protein or protein complex (a complex of two or more proteins that may include other nonprotein molecules), in the presence of calcium." [GOC:jid, PMID:10485905]	16	545	7	22561	0.012844	0.4375	query_1	['GO:0005515']
18	GO:MF	GO:0005509	calcium ion binding	4.59738e-05	TRUE	"Interacting selectively and non-covalently with calcium ions (Ca2+)." [GOC:ai]	849	545	47	22561	0.0862385	0.0553592	query_1	['GO:0046872']
22	GO:MF	GO:0061135	endopeptidase regulator activity	0.000100645	TRUE	"Modulates the activity of a peptidase, any enzyme that hydrolyzes nonterminal peptide bonds in polypeptides." [GOC:dph, GOC:tb]	157	545	17	22561	0.0311927	0.10828	query_1	['GO:0061134']
27	GO:MF	GO:0005515	protein binding	0.000164622	TRUE	"Interacting selectively and non-covalently with any protein or protein complex (a complex of two or more proteins that may include other nonprotein molecules)." [GOC:go_curators]	7849	545	245	22561	0.449541	0.0312142	query_1	['GO:0005488']
28	GO:MF	GO:0004857	enzyme inhibitor activity	0.000180609	TRUE	"Binds to and stops, prevents or reduces the activity of an enzyme." [GOC:ai, GOC:ebc]	242	545	21	22561	0.0385321	0.0867769	query_1	['GO:0030234']
35	GO:MF	GO:0004866	endopeptidase inhibitor activity	0.000330137	TRUE	"Stops, prevents or reduces the activity of an endopeptidase, any enzyme that hydrolyzes nonterminal peptide bonds in polypeptides." [GOC:jl]	152	545	16	22561	0.0293578	0.105263	query_1	['GO:0030414', 'GO:0061135']
38	GO:MF	GO:0061134	peptidase regulator activity	0.000339871	TRUE	"Modulates the activity of a peptidase, any enzyme that catalyzes the hydrolysis peptide bonds." [GOC:dph, GOC:tb]	171	545	17	22561	0.0311927	0.0994152	query_1	['GO:0030234']
40	GO:MF	GO:1901681	sulfur compound binding	0.00035647	TRUE	"Interacting selectively and non-covalently with a sulfur compound." [GOC:pr, GOC:TermGenie]	101	545	13	22561	0.0238532	0.128713	query_1	['GO:0005488']
44	GO:MF	GO:0050839	cell adhesion molecule binding	0.000526459	TRUE	"Interacting selectively and non-covalently with a cell adhesion molecule." [GOC:ai]	139	545	15	22561	0.0275229	0.107914	query_1	['GO:0005515']
50	GO:MF	GO:0030414	peptidase inhibitor activity	0.000711707	TRUE	"Stops, prevents or reduces the activity of a peptidase, any enzyme that catalyzes the hydrolysis peptide bonds." [GOC:jl]	161	545	16	22561	0.0293578	0.0993789	query_1	['GO:0004857', 'GO:0061134']
55	GO:MF	GO:0008201	heparin binding	0.000927533	TRUE	"Interacting selectively and non-covalently with heparin, any member of a group of glycosaminoglycans found mainly as an intracellular component of mast cells and which consist predominantly of alternating alpha-(1->4)-linked D-galactose and N-acetyl-D-glucosamine-6-sulfate residues." [GOC:jl, ISBN:0198506732]	63	545	10	22561	0.0183486	0.15873	query_1	['GO:0005539', 'GO:1901681']
57	GO:MF	GO:0004867	serine-type endopeptidase inhibitor activity	0.00101597	TRUE	"Stops, prevents or reduces the activity of serine-type endopeptidases, enzymes that catalyze the hydrolysis of nonterminal peptide bonds in a polypeptide chain; a serine residue (and a histidine residue) are at the active center of the enzyme." [GOC:ai]	94	545	12	22561	0.0220183	0.12766	query_1	['GO:0004866']
83	GO:MF	GO:0005102	signaling receptor binding	0.00497199	TRUE	"Interacting selectively and non-covalently with one or more specific sites on a receptor molecule, a macromolecule that undergoes combination with a hormone, neurotransmitter, drug or intracellular messenger to initiate a change in cell function." [GOC:bf, GOC:ceb, ISBN:0198506732]	1007	545	47	22561	0.0862385	0.0466733	query_1	['GO:0005515']
93	GO:MF	GO:0098772	molecular function regulator	0.0067559	TRUE	"A molecular function that modulates the activity of a gene product or complex. Examples include enzyme regulators and channel regulators." [GOC:dos, GOC:pt]	1743	545	70	22561	0.12844	0.0401606	query_1	['GO:0003674']
104	GO:MF	GO:0003779	actin binding	0.0110536	TRUE	"Interacting selectively and non-covalently with monomeric or multimeric forms of actin, including actin filaments." [GOC:clt]	467	545	27	22561	0.0495413	0.0578158	query_1	['GO:0008092']
115	GO:MF	GO:0005539	glycosaminoglycan binding	0.0145885	TRUE	"Interacting selectively and non-covalently with any glycan (polysaccharide) containing a substantial proportion of aminomonosaccharide residues." [GOC:jl, ISBN:0198506732]	103	545	11	22561	0.0201835	0.106796	query_1	['GO:0097367']
127	GO:MF	GO:0050840	extracellular matrix binding	0.0260764	TRUE	"Interacting selectively and non-covalently with a component of the extracellular matrix." [GOC:ai]	19	545	5	22561	0.00917431	0.263158	query_1	['GO:0005488']
135	GO:MF	GO:0044877	protein-containing complex binding	0.0328614	TRUE	"Interacting selectively and non-covalently with a macromolecular complex." [GOC:jl]	498	545	27	22561	0.0495413	0.0542169	query_1	['GO:0005488']
148	GO:MF	GO:0005178	integrin binding	0.0462118	TRUE	"Interacting selectively and non-covalently with an integrin." [GOC:ceb]	47	545	7	22561	0.012844	0.148936	query_1	['GO:0005102', 'GO:0044877', 'GO:0050839']

### Sheet: HP
	source	native	name	p_value	significant	description	term_size	query_size	intersection_size	effective_domain_size	precision	recall	query	parents
42	HP	HP:0001597	Abnormality of the nail	0.000450491	TRUE	Abnormality of the nail.	470	162	37	4883	0.228395	0.0787234	query_1	['HP:0011138']
62	HP	HP:0025092	Epidermal acanthosis	0.00126698	TRUE	Diffuse hypertrophy or thickening of the stratum spinosum of the epidermis (prickle cell layer of the skin).	43	162	10	4883	0.0617284	0.232558	query_1	['HP:0011124']
66	HP	HP:0011368	Epidermal thickening	0.00169738	TRUE	Thickening of the epidermal layer of the skin.	394	162	32	4883	0.197531	0.0812183	query_1	['HP:0001072']
71	HP	HP:0008404	Nail dystrophy	0.00249002	TRUE	Onychodystrophy (nail dystrophy) refers to nail changes apart from changes of the color (nail dyschromia) and involves partial or complete disruption of the various keratinous layers of the nail plate.	121	162	16	4883	0.0987654	0.132231	query_1	['HP:0001597']
86	HP	HP:0001072	Thickened skin	0.00575155	TRUE	Laminar thickening of skin.	437	162	33	4883	0.203704	0.0755149	query_1	['HP:0011121']
87	HP	HP:0011970	Cerebral amyloid angiopathy	0.00594052	TRUE	Amyloid deposition in the walls of leptomeningeal and cortical arteries, arterioles, and less often capillaries and veins of the central nervous system.	9	162	5	4883	0.0308642	0.555556	query_1	['HP:0011034']
95	HP	HP:0000962	Hyperkeratosis	0.00744352	TRUE	Hyperkeratosis is thickening of the outer layer of the skin, the stratum corneum, which is composed of large, polyhedral, plate-like envelopes filled with keratin which are the dead cells that have migrated up from the stratum granulosum.	266	162	24	4883	0.148148	0.0902256	query_1	['HP:0011368']
121	HP	HP:0011122	Abnormality of skin physiology	0.0174851	TRUE	Any abnormality of the physiological function of the skin.	439	162	32	4883	0.197531	0.0728929	query_1	['HP:0000951']
124	HP	HP:0011124	Abnormality of epidermal morphology	0.0182655	TRUE	An abnormality of the morphology of the epidermis.	69	162	11	4883	0.0679012	0.15942	query_1	['HP:0011121']
130	HP	HP:0010783	Erythema	0.027147	TRUE	Redness of the skin, caused by hyperemia of the capillaries in the lower layers of the skin.	114	162	14	4883	0.0864198	0.122807	query_1	['HP:0011276']
134	HP	HP:0010286	Abnormal salivary gland morphology	0.0320056	TRUE	Any abnormality of the salivary glands, the exocrine glands that produce saliva.	19	162	6	4883	0.037037	0.315789	query_1	['HP:0000163']
141	HP	HP:0011034	Amyloidosis	0.0354911	TRUE	The presence of amyloid deposition in one or more tissues. Amyloidosis may be defined as the extracellular deposition of amyloid in one or more sites of the body.	28	162	7	4883	0.0432099	0.25	query_1	['HP:0001939']
149	HP	HP:0012387	Bronchitis	0.0469054	TRUE	Inflammation of the large airways in the lung including any part of the bronchi from the primary bronchi to the tertiary bronchi.	76	162	11	4883	0.0679012	0.144737	query_1	['HP:0011947']
152	HP	HP:0011850	Parotitis	0.0498121	TRUE	Inflammation of the parotid gland.	3	162	3	4883	0.0185185	1	query_1	['HP:0000197']

### Sheet: KEGG
	source	native	name	p_value	significant	description	term_size	query_size	intersection_size	effective_domain_size	precision	recall	query	parents
10	KEGG	KEGG:04512	ECM-receptor interaction	5.70345e-06	TRUE	ECM-receptor interaction	81	246	17	5305	0.0691057	0.209877	query_1	['KEGG:00000']
20	KEGG	KEGG:04810	Regulation of actin cytoskeleton	5.23079e-05	TRUE	Regulation of actin cytoskeleton	236	246	29	5305	0.117886	0.122881	query_1	['KEGG:00000']
21	KEGG	KEGG:04530	Tight junction	6.12373e-05	TRUE	Tight junction	199	246	26	5305	0.105691	0.130653	query_1	['KEGG:00000']
52	KEGG	KEGG:04144	Endocytosis	0.000794773	TRUE	Endocytosis	270	246	29	5305	0.117886	0.107407	query_1	['KEGG:00000']
59	KEGG	KEGG:04672	Intestinal immune network for IgA production	0.00109347	TRUE	Intestinal immune network for IgA production	35	246	9	5305	0.0365854	0.257143	query_1	['KEGG:00000']
68	KEGG	KEGG:04514	Cell adhesion molecules	0.00181106	TRUE	Cell adhesion molecules	133	246	18	5305	0.0731707	0.135338	query_1	['KEGG:00000']
85	KEGG	KEGG:04510	Focal adhesion	0.00547214	TRUE	Focal adhesion	212	246	23	5305	0.0934959	0.108491	query_1	['KEGG:00000']

### Sheet: REAC
	source	native	name	p_value	significant	description	term_size	query_size	intersection_size	effective_domain_size	precision	recall	query	parents
5	REAC	REAC:R-DRE-6809371	Formation of the cornified envelope	3.35887e-07	TRUE	Formation of the cornified envelope	36	247	12	7340	0.048583	0.333333	query_1	['REAC:R-DRE-6805567']
6	REAC	REAC:R-DRE-6805567	Keratinization	3.35887e-07	TRUE	Keratinization	36	247	12	7340	0.048583	0.333333	query_1	['REAC:R-DRE-1266738']
29	REAC	REAC:R-DRE-2022090	Assembly of collagen fibrils and other multimeric structures	0.000199362	TRUE	Assembly of collagen fibrils and other multimeric structures	50	247	11	7340	0.0445344	0.22	query_1	['REAC:R-DRE-1474290']
39	REAC	REAC:R-DRE-1266738	Developmental Biology	0.000344698	TRUE	Developmental Biology	304	247	28	7340	0.11336	0.0921053	query_1	['REAC:0000000']
69	REAC	REAC:R-DRE-111465	Apoptotic cleavage of cellular proteins	0.00201259	TRUE	Apoptotic cleavage of cellular proteins	31	247	8	7340	0.0323887	0.258065	query_1	['REAC:R-DRE-75153']
78	REAC	REAC:R-DRE-446107	Type I hemidesmosome assembly	0.00421123	TRUE	Type I hemidesmosome assembly	17	247	6	7340	0.0242915	0.352941	query_1	['REAC:R-DRE-446728']
110	REAC	REAC:R-DRE-1474290	Collagen formation	0.0124154	TRUE	Collagen formation	75	247	11	7340	0.0445344	0.146667	query_1	['REAC:R-DRE-1474244']
129	REAC	REAC:R-DRE-351906	Apoptotic cleavage of cell adhesion proteins	0.0267872	TRUE	Apoptotic cleavage of cell adhesion proteins	8	247	4	7340	0.0161943	0.5	query_1	['REAC:R-DRE-111465']
138	REAC	REAC:R-DRE-168256	Immune System	0.0342684	TRUE	Immune System	1677	247	82	7340	0.331984	0.0488968	query_1	['REAC:0000000']
